# Deciphering gain-of-function from loss-of-function variants with AlphaMissense: A case study with the mechanosensitive PIEZO1 ion channel protein

**DOI:** 10.1101/2025.07.03.662957

**Authors:** Joshua Pillai, Adhvaith Sridhar, Kijung Sung, Linda Shi, Chengbiao Wu

**Affiliations:** School of Biological Sciences, University of California, San Diego, La Jolla, CA, USA; Department of Neurosciences, University of California San Diego, School of Medicine, La Jolla, CA, USA; Biophotonics Technology Center, Institute of Engineering in Medicine, University of California, San Diego, La Jolla, CA, USA; Department of Biochemistry, Molecular Biology, and Biophysics, University of Minnesota Twin Cities, Minneapolis, MN, USA

**Keywords:** Piezo1, Congenital lymphatic dysplasia, Hereditary xerocytosis, AlphaMissense, Mechanosensitive cation channel, Gain-of-Function mutations

## Abstract

Pathogenic missense mutations are commonly found in protein-coding regions of DNA, and often alter protein function. In the past decade, enormous experimental efforts have been undertaken through the development of functional assays, mutagenesis screenings, and computational prediction algorithms to characterize these variants. Indeed, most efforts have been focused towards identifying degrees of loss-of-function (LoF) effects on the three-dimensional structures of proteins, but gain-of-function (GoF) mutations remain poorly understood. Herein, we performed a case study of the PIEZO1 mechanosensitive ion channel protein whose GoF variants (*n* = 56) are implicated in hereditary xerocytosis (HX) and LoF variants (*n* = 6) in lymphatic dysplasia (LD), respectively. This study evaluated the abilities of AlphaMissense (AM) to decipher both mutation types, and benchmarked its performance against other algorithmic approaches, including Combined Annotation Dependent Depletion (CADD) v1.7, evolutionary model of variant effect (EVE), and Evolutionary Scale Modeling-1b (ESM-1B). We found that all approaches excelled in identifying LoF variants but were often ambiguous in their predictions for GoF PIEZO1 variants. ESM-1b was a notable exception that demonstrated balance sensitivity to both GoF and LoF variants as it likely identified certain sequential features not utilized in other approaches. Secondly, our findings suggest that GoF variants of HX do not significantly destabilize the PIEZO1 structure and are not generally identified by conventional signatures of damage from these algorithms. GoF variants are not synonymous with direct changes in changes in free energy upon mutations. Furthermore, we validated computational structure predictions of PIEZO1 against resolved cryo-EM structures, and provided biophysical data for variants located on unresolved residues of this ion channel. We formulated a weighted ensemble model that performed similarly to AM and outperformed all other traditional approaches evaluated in this study. Overall, this is the first study to directly evaluate the capabilities of pathogenicity prediction algorithms for deciphering GoF and LoF variants, and underscores the limitations present in current approaches.
