## Supplementary Material for "Deciphering gain-of-function from loss-of-function variants with AlphaMissense: A case study with the mechanosensitive PIEZO1 ion channel protein"

Amino acid change	Reported phenotype	Reference
p.S315I	Bone marrow failure	Bluteau (2018) Blood 131, 717
p.Ser338Tyr	Xerocytosis, hereditary	Picard (2019) Haemtologica 104(6): 11
p.R457C	Pseudohyperkalaemia, familial	Russo (2018) Am J Hematol 93,672
p.K537N	Bone marrow failure	Bluteau (2018) Blood 131, 717
p.V598M	Xerocytosis, hereditary	Rapetti-Mauss (2017), Haematologica, 102, e415
p.Val598Leu	Xerocytosis, hereditary	Picard (2019) Haemtologica 104(6): 11
p.V599L	Xerocytosis, hereditary	In this study
p.Met605Ile	Xerocytosis, hereditary	Picard (2019) Haemtologica 104(6): 11
p.D669Y	Stomatocytosis	Andolfo (2018) Am J Hematol 93,1509
p.F681S	Xerocytosis, hereditary	Rapetti-Mauss (2017), Haematologica, 102, e415
p.H702Y	Colorectal adenomatous polyposis	Spier (2016) Fam Cancer 15, 281
p.G718S	Xerocytosis, hereditary	Andolfo (2013) Blood 121, 3925
p.G782S	Xerocytosis, hereditary	Andolfo (2013) Blood 121, 3925
p.R808Q	Xerocytosis, hereditary	Andolfo (2013) Blood 121, 3925
p.M870I	Immunodeficiency, primary	Stray-Pedersen (2017) J Allergy Clin Immunol 139, 232
p.R908P	Bone marrow failure	Bluteau (2018) Blood 131, 717
p.L939M	Lymphatic dysplasia with non-immune hydrops fetalis	Fotiou (2015) Nat Commun 6, 8085 Marouli (2017) Nature 542: 186
p.V966M	Xerocytosis, hereditary	Kedar (2019) Int. J Hematol 110, 618 doi: https://doi.org/10.1007/s12185-019-02716-9.
p.Arg972His	Xerocytosis, hereditary	In this study
p.I1007M	Colorectal adenomatous polyposis	Spier (2016) Fam Cancer 15, 281
p.M1011I	Bone marrow failure	Bluteau (2018) Blood 131, 717
p.S1117L	Xerocytosis, hereditary	Andolfo (2013) Blood 121, 3925
p. Ile1357Val	Xerocytosis, hereditary	Picard (2019) Haemtologica 104(6): 11
p.Ile1357Met	Xerocytosis, hereditary	Picard (2019) Haemtologica 104(6): 11
p.R1358P	Xerocytosis, hereditary	Albuisson (2013) Nat Commun 4,1884
p.Q1361R	Xerocytosis, hereditary	Kager (2018) Br J Hematol 182,251
p.Gln1519Pro	Xerocytosis, hereditary	Picard (2019) Haemtologica 104(6): 11
p.V1712M	Colorectal adenomatous polyposis	Spier (2016) Fam Cancer 15, 281
p.R1797C	Stomatocytosis, dehydrated	Russo (2018) Am J Hematol 93,672 SheferAverbuch (2018) Eur J Haematol101: 297
p.E1898D	Stomatocytosis, dehydrated	Russo (2018) Am J Hematol 93,672
p.Glu1910Lys	Xerocytosis, hereditary	Picard (2019) Haemtologica 104(6): 11
p.Arg1925Trp	Xerocytosis, hereditary	Picard (2019) Haemtologica 104(6): 11
p.R1943Q	Xerocytosis, hereditary	Glogowska (2017) Blood 130, 1845
p.R1943W	Bone marrow failure	Bluteau (2018) Blood 131, 717
p.R1955C	Colorectal adenomatous polyposis	Spier (2016) Fam Cancer 15, 281 Yang (2017) Pediatr Blood Cancer 64
p.Ser1994Phe	Xerocytosis, hereditary	Picard (2019) Haemtologica 104(6): 11
p.Ala2003Thr	Xerocytosis, hereditary	Picard (2019) Haemtologica 104(6): 11
p.A2003D	Xerocytosis, hereditary	Andolfo (2013) Blood 121, 3925
p.Val2006Ile	Xerocytosis, hereditary	Picard (2019) Haemtologica 104(6): 11
p.A2020T	Xerocytosis, hereditary	Albuisson (2013) Nat Commun 4,1884
p.A2020V	Xerocytosis, hereditary	Andolfo (2013) Blood 121, 3925
p.L2023V	Xerocytosis, hereditary	Risinger (2018) Am J Hematol 93,E67
p.G2029R	Lymphatic dysplasia	Lukacs (2015) Nat Commun 6,8329
p.K2070Q	Hydrops fetalis, nonimmune	Datkhaeva (2018) Am J Med Genet A 176 , 2829
p.R2088G	Xerocytosis, hereditary	Glogowska (2017) Blood 130, 1845
p.R2110W	Stomatocytosis, dehydrated	Russo (2018) Am J Hematol 93,672
p.Arg2110Gln	Xerocytosis, hereditary	Picard (2019) Haemtologica 104(6): 11
p.T2127M	Xerocytosis, hereditary	Andolfo (2013) Blood 121, 3925 Albuisson (2013) Nat Commun 4: 1884
p.Cys2151Arg	Xerocytosis, hereditary	Picard (2019) Haemtologica 104(6): 11
p.Pro2160Leu	Xerocytosis, hereditary	Picard (2019) Haemtologica 104(6): 11
p.V2171F	Lymphatic dysplasia with non-immune hydrops fetalis	Fotiou (2015) Nat Commun 6, 8085
p. Leu2192Ile	Xerocytosis, hereditary	Picard (2019) Haemtologica 104(6): 11
p.Val2201Phe	Xerocytosis, hereditary	Picard (2019) Haemtologica 104(6): 11
p.Gln2308Glu	Xerocytosis, hereditary	Picard (2019) Haemtologica 104(6): 11
p.M2225R	Xerocytosis, hereditary	Zarychanski (2012) Blood 120,1908 Albuisson (2013) Nat Commun 4: 1884 Bae (2013) Proc Natl Acad Sci USA 110:E1162
p.V2266I	Stomatocytosis, dehydrated	Russo (2018) Am J Hematol 93,672
p.L2277M	Xerocytosis, hereditary	Picard (2019) Haemtologica 104(6): 11
p.R2302H	Xerocytosis, hereditary	Glogowska (2017) Blood 130, 1845
p.G2394S	Stomatocytosis, dehydrated	Russo (2018) Am J Hematol 93,672
p.P2430L	Lymphatic dysplasia with non-immune hydrops fetalis	Fotiou (2015) Nat Commun 6, 8085
p.Gly2433Arg	Xerocytosis, hereditary	Picard (2019) Haemtologica 104(6): 11
p.R2456C	Lymphatic dysplasia with non-immune hydropsfetalis	Fotiou (2015) Nat Commun 6, 8085
p.R2456H	Xerocytosis, hereditary	Zarychanski (2012) Blood 120,1908 Albuisson (2013) Nat Commun 4: 1884 Andolfo (2013) Blood 121: 3925
p.F2458L	Xerocytosis, hereditary	In this study
p.F2458L	Lymphatic dysplasia with non-immune hydrops fetalis	Fotiou (2015) Nat Commun 6, 8085
p.E2461K	Xerocytosis, hereditary	Kedar (2019) Int. J Hematol doi: https://doi.org/10.1007/s12185-019-02716-9.
p.His2464Pro	Xerocytosis, hereditary	Picard (2019) Haemtologica 104(6): 11
p.Val2474Met	Xerocytosis, hereditary	Picard (2019) Haemtologica 104(6): 11
p.R2488Q	Xerocytosis, hereditary	Andolfo (2013) Blood 121, 3925 Glogowska(2017) Blood 130: 1845 Glogowska (2017) Blood 130: 1845
p.Glu2489Asp	Xerocytosis, hereditary	Picard V (2019) Haemtologica 104(6): 11
p.Arg2491Trp	Xerocytosis, hereditary	Picard (2019) Haemtologica 104(6): 11
p.K2502R	Xerocytosis, hereditary	Del OrbeBarreto (2016) Ann Hematol 95, 1545 Russo (2018) Am J Hematol 93: 672
p.L2506F	Bone marrow failure	Bluteau (2018) Blood 131, 717
p.P2510L	Stomatocytosis, dehydrated	SheferAverbuch (2018) Eur J Haematol 101, 297
p.K2520E	Stomatocytosis, dehydrated	Russo (2018) Am J Hematol 93,672
